# Host Adaptation Predisposes *Pseudomonas aeruginosa* to Type VI Secretion System-Mediated Predation by the *Burkholderia cepacia* Complex

**DOI:** 10.1101/2020.04.10.036012

**Authors:** Andrew I Perault, Courtney E Chandler, David A Rasko, Robert K Ernst, Matthew C Wolfgang, Peggy A Cotter

## Abstract

*Pseudomonas aeruginosa* (*Pa*) and *Burkholderia cepacia* complex (Bcc) species are opportunistic lung pathogens of individuals with cystic fibrosis (CF). While *Pa* can initiate long-term infections in younger CF patients, Bcc infections only arise in teenagers and adults. Both *Pa* and Bcc use type VI secretion systems (T6SS) to mediate interbacterial competition. Here, we show that *Pa* isolates from teenage/adult CF patients, but not those from young CF patients, are outcompeted by the epidemic Bcc isolate *Burkholderia cenocepacia* strain AU1054 (*Bc*AU1054) in a T6SS-dependent manner. The genomes of susceptible *Pa* isolates harbor T6SS-abrogating mutations, the repair of which, in some cases, rendered the isolates resistant. Moreover, seven of eight Bcc strains outcompeted *Pa* strains isolated from the same patients. Our findings suggest that certain mutations that arise as *Pa* adapts to the CF lung abrogate T6SS activity, making *Pa* and its human host susceptible to potentially fatal Bcc superinfection.
