## Supplemental Table S1 for "Host Adaptation Predisposes *Pseudomonas aeruginosa* to Type VI Secretion System-Mediated Predation by the *Burkholderia cepacia* Complex"

### Sheet: Sheet1
Gene (Locus Tag)	WGS Error	True Sequence
clpV (BCEN_RS13120)	missing C598 and G599 (erroneously predicts second ORF "63 kDA protein"	ATGAGCACGCCTCTGAAGACCCTGATCACGAAACTGAACCCGCTGTGCCGCCACGCGACCGAGCGTGCGGCGAGCGCGTGCCTGGCGCGCGGCCACTACGAGGTCGATCTGGAGCATCTGTTCCTCGCGTTGCTCGACGAAGCGACGGGCGATCTGCCGCTCGCCTTGCGCGCGAGCCGCGTCGATCCGCATGCGCTGCACGCCGATCTCGAACGCGAGCTCACGCGCCTGAAGACGGGCAACACGCGCACGCCGGTGTTCTCCGTGCATCTGATCGCGCTGTTCGAGCAGGCGTGGCTGATCGCGTCGCTCGATTCGCAGCTCGGCCGCATCCGTTCCGGGCGCCTGCTGCTCGCGCTGCTGACCGCGCCGGATCTCGCGCAGTTCGCGCAACGGATG…
tne1 (BCEN_RS13180)	additional C 2690 nts into tne1 (erroneously predicts two ORFs)	TTGCTCAAGATCAGCGGCAATCACATTTCGTTCGAGGATCTCAAAACCGTCGCGAGCGCGGTGCCGATCATCGGCAACCTGATGGCGTTCTACGATGCCGTGTGCGACATCGTGACGATCGTCGAGAAGCGTCATGCCGATCTGCTCGATTACCTTGGACTCGCGATCAACCTGATCGGGGTCATTCCGGTTCCGCCGCCGCTGGCGTCGTTCCGACTGTCGGCGCGGCCGCTGTTGGCGCTTGTGCGCAATCAGTTGCTGGTGTCTCGCGGCAATCTCGGGGCGGCGATCATTGGCGTGCTCGTTGCACACGTCAACGCCGCGGCCGCGACGGAAATCGAGAACTTCCTGAAGACGTTGCAGGAAGTCCTTGTCGATCTGCTGAATGACTGCGCGGCC…
tni1 (not annotated)	none	ATGACGAAAATCTGGACCACGGAGGCGGACTATCCGGAAAGTCGGATGGCACTCTACGATGAGGCAAAAAATCAAGTGGATCGCTTTGATTTACAGGCGGCCACACGCCTCACAAAATCGAATCCTTTGGTATTCGATCTTCCCAAAAAGGGGGTGGCAAAGATTCAAGACTACGGTGTTATTTGGTCAAACATCTTGATTCCGCTTGTAAGTGAAGCGGTGCGTGTTGCGATTGAAGGACTGGCGAATGACGGTGACGTACAGTTCATTCCGGCAGTTATTGAATCGGACGGAAAGGCTATTGACGGATCATACTTTCTTCTTAATCCGGTTAGAAAAGTCGATGTGATCGATCACGACGCTTCTGAGCCGATAGTGGTGAAGATTCCGGGGTTTCCT…
tni2 (not annotated)	none	ATGAGGTCGATTAAGGAAATTGTCGAGATCATAAGATCCGATGGTAGATGCCAAGTGTTGCCGGCGAGCGGAAAGCTACCGCAGCTGCCACATGCCGACATGGCATATCCGAATGATATGGTCGAATTCTACAATCTTTGCGGTGGTGTGATTTTGTTCAGACCCGGGAAAGATAATATTTCTTTCAAGATATTACCTGCCGGTGATGTGTTGCAAACCAATATGATCATTGTGGGTGATCCGTGTGAGGACGATATTTCTTTTTCGTGGTATGCAATCTGTAAAACAGACAACGGTGACTACATATCCATTGATACCTCCAAGGAAAGGAATGGAAGATGTTACGATAGTAATTTCGAAGTTCATGGTGTAGTTGGGAGTTGTCCAATAATAGCGTTA…
tpi1 (BCEN_RS22900)	first 126 basepairs missing from annotation	ATGGCATTTGACGGACTCTCGTGGTACCGCCTGAACCGGCCGGTCAGCGAGGAGGAGCAGGCTGCCCGCCTCGCAATCGGACAGCCTGCGTCTGACACGGCTAAGGATGAGCGTTCAGTATTCTCGATGAGCGATACTTGCCTAGAGGTCCGAGACGGAAACTATTCGGAGAAGGGCTGGGGGGTCTTTGCGTTTATGTTACCGGGGCTCGGTTCGTTGGCATTCACGGCGGCCCTTCTTTGGATGATGACTCATGTACCTCCTATCTACGAGCAGCGGGGACAACTGGGGCTCATTTATGGAGTGCTTTCGTTTTTCTTGTTTGTCGCGCTCGGTTTCTCGGGAATTGGCATTTGGGCATTGACACGCGACTGTTTCAATTACACCTGCAAGCCCGTC…
